# Exploring multiple sensory systems in ovipositors of *Drosophila suzukii* and related species with different egg-laying behaviour

**DOI:** 10.1101/651091

**Authors:** Cristina Maria Crava, Roberto Romani, Damiano Zanini, Simone Amati, Giorgia Sollai, Roberto Crnjar, Albrecht Haase, Marco Paoli, Marco Valerio Rossi-Stacconi, Omar Rota-Stabelli, Gabriella Tait, Gianfranco Anfora

## Abstract

*Drosophila suzukii* is an invasive agricultural pest species that lays eggs in fruit during ripening, while most closely related *Drosophila* species use rotten matter as oviposition substrates. This behaviour is allowed by an enlarged and serrated ovipositor that can pierce intact fruit skin. *D. suzukii* combines multiple sensory systems (mechanosensation, olfaction, and taste) to select oviposition sites. Here, we test the hypothesis that the *D. suzukii* ovipositor is involved in these sensory modalities. We first investigate the ovipositor gene expression using a comparative framework of four *Drosophila* species with gradual changes in ovipositor morphology to identify evolutionary adaptations specific to *D. suzukii*. Results show transcription of chemoreceptors and mechanoreceptors in the four species, with a common core of sensory receptors expressed in all of them. Then, we demonstrate that sensory structures present in the distal tip of the *D. suzukii* ovipositor are mechanosensory-like sensilla, and that the degenerin/epithelial sodium channel *ppk* is expressed in homologous structures in *Drosophila melanogaster*. Our results suggest the *D. suzukii* ovipositor playing a role in mechanosensation, which might be shared with other *Drosophila* species.
