## Supplementary material for "Exploring multiple sensory systems in ovipositors of *Drosophila suzukii* and related species with different egg-laying behaviour": Dataset S2

### Sheet: sheet1
Dataset S2: transcript per million (TPM) estimated per each Drosophila species
	D. melanogaster	D. biarmipes	D. suzukii	D. subpulchrella		nd = not detected
Gr47a	nd	126837	nd	nd		nt = not tested
Gr59e	144377	nd	nd	nd
Gr59f	152634	nd	nd	nd
Gr66a	55210.6	128252	291863	270788
Gr8	nd	108011	nd	nd
Gr85a1	nd	125816	nd	nd
Gr94a	nd	nd	161035	87389.2
Ir21a	20368.1	nd	nd	nt
Ir25a	46449.8	65282.7	nd	nt
Ir41a	nd	49011.8	nd	nt
Ir47a	506587	212696	92400.3	nt
Ir51b	29637.9	nd	nd	nt
Ir54a	nd	120234	nd	nt
Ir56b	nd	65207.4	nd	nt
Ir60d	nd	nd	137328	nt
Ir62a	84436.2	49836.2	165546	nt
Ir68a	50300	nd	nd	nt
Ir75d	24994.4	nd	102579	nt
Ir76a	47020.2	nd	nd	nt
Ir76b	34306.5	nd	nd	nt
Ir7g	37238.2	nd	nd	nt
Ir85a	nd	103448	nd	nt
Ir87a	nd	nd	142089	nt
Ir8a	nd	99685.4	nd	nt
Obp18a	16357.3	nd	nd	nt
Obp19b	nd	nd	425.12	nt
Obp19c	628.39	nd	3900.04	nt
Obp19d	1961.04	24275.5	2263.87	nt
Obp28a	3117.57	4458.34	nd	nt
Obp44a	18784.3	24075	4489.78	nt
Obp47b	677.45	nd	nd	nt
Obp49a	663.27	4799.34		nt
Obp56a	128492	8178.21	115058	nt
Obp56b	1182.61	nd	nd	nt
Obp56d	256793	278897	34561.3	nt
Obp56e	4688.01	nd	136161	nt
Obp56h	1772.81	2587.52	nd	nt
Obp56g	nd	25369.7	nd	nt
Obp57a	3594.4	41599.6	845.49	nt
Obp57b	12325.7	52776	32564.5	nt
Obp57c	37901.6	23493.2	36350.4	nt
Obp69a	430.28	nd	nd	nt
Obp83cd	4990.85	3007.15	nd	nt
Obp83ef	2340.17	34240.6	2468.41	nt
Obp83g	6495.44	13094.1	2810.8	nt
Obp8a	1554.07	nd	nd	nt
Obp99a	56976.6	39330.3	58898.2	nt
Obp99b	2869.93	6969.76	41990.7	nt
Obp99cA	432512	381626	504410	nt
Obp99cB	nd	17703.1	19544.8	nt
Obp99d	718.01	6386.28	1409.86	nt
Or43b	387458	505325	623381	513489
Or85f	nd	155347	nd	nd
